# Genome plasticity in Papillomaviruses and *de novo* emergence of *E5* oncogenes

**DOI:** 10.1101/337477

**Authors:** Anouk Willemsen, Marta Félez-Sánchez, Ignacio G. Bravo

## Abstract

The clinical presentations of papillomavirus (PV) infections come in many different flavors. While most PVs are part of a healthy skin microbiota and are not associated to physical lesions, other PVs cause benign lesions, and only a handful of PVs are associated to malignant transformations linked to the specific activities of the *E5*, *E6* and *E7* oncogenes. The functions and origin of *E5* remain to be elucidated. These *E5* ORFs are present in the genomes of a few polyphyletic PV lineages, located between the early and the late viral gene cassettes. We have computationally assessed whether these *E5* ORFs have a common origin and whether they display the properties of a genuine gene. Our results suggest that during the evolution of *Papillomaviridae*, at least four events lead to the presence of a long non-coding DNA stretch between the *E2* and the *L2* genes. In three of these events, the novel regions evolved coding capacity, becoming the extant *E5* ORFs. We then focused on the evolution of the *E5* genes in *AlphaPVs* infecting humans. The sharp match between the type of E5 protein encoded in *AlphaPVs* and the infection phenotype (cutaneous warts, genital warts or anogenital cancers) supports the role of E5 in the differential oncogenic potential of these PVs. In our analyses, the best-supported scenario is that the five types of extant E5 proteins within the *AlphaPV* genomes may not have a common ancestor. However, the chemical similarities between E5s regarding amino acid composition prevent us from confidently rejecting the model of a common origin. Our evolutionary interpretation is that an originally non-coding region entered the genome of the ancestral *AlphaPVs*. This genetic novelty allowed to explore novel transcription potential, triggering an adaptive radiation that yielded three main viral lineages encoding for different E5 proteins, and that display distinct infection phenotypes. Overall, our results provide an evolutionary scenario for the *de novo* emergence of viral genes and illustrate the impact of such genotypic novelty in the phenotypic diversity of the viral infections.
