## Supplementary material for "Genome plasticity in Papillomaviruses and *de novo* emergence of *E5* oncogenes": table S1; table S2

### Sheet: Table_S1
Table S1: List of PV genomes collected for the study
Virus_abbreviation	Full_name	Species	Reference	Host_common_name	Host_scientific_name	PaVE_ID	Genbank_ID
AaPV1	Alces alces Papillomavirus 1	Deltapapillomavirus 1	Ahola et al.	European elk	Alces Alces	AaPV1REF	M15953
AgPV1	Alouatta guariba papillomavirus 1	Dyoomikronpapillomavirus	Silvestre et al.	Brown howler	Alouatta guariba	AgPV1REF	KP861980
AsPV1	Apodemus sylvaticus Papillomavirus 1	Pipapillomavirus 2	Schulz et al., 2012	Long tailed field mouse	Apodemus sylvaticus	AsPV1REF	HQ625440
BPV1	Bos taurus Papillomavirus 1	Deltapapillomavirus 4	Chen et al., 1982	Domestic Cow	Bos Taurus	BPV1REF	X02346
BPV2	Bos taurus Papillomavirus 2	Deltapapillomavirus 4	Groff et al., Unpublished	Domestic cow	Bos taurus	BPV2REF	M20219
BPV3	Bos taurus Papillomavirus 3	Xipapillomavirus 1	Terai et al., 2002	Domestic cow	Bos taurus	BPV3REF	AF486184
BPV4	Bos taurus Papillomavirus 4	Xipapillomavirus 1	Patel et al., 1987	Domestic cow	Bos taurus	BPV4REF	X05817
BPV5	Bos taurus Papillomavirus 5	Epsilonpapillomavirus 1	Terai et al., 2002	Domestic cow	Bos taurus	BPV5REF	AF457465
BPV6	Bos taurus Papillomavirus 6	Xipapillomavirus 1	Coggins et al., 1985	Domestic cow	Bos taurus	BPV6REF	AJ620208
BPV7	Bos taurus Papillomavirus 7	Dyoxipapillomavirus 1	Ogawa et al., 2007	Domestic cow	Bos taurus	BPV7REF	DQ217793
BPV8	Bos taurus Papillomavirus 8	Epsilonpapillomavirus 1	Tomita et al., 2007	Domestic cow	Bos taurus	BPV8REF	DQ098913
BPV9	Bos taurus Papillomavirus 9	Xipapillomavirus 1	Hatama et al., 2008	Domestic cow	Bos taurus	BPV9REF	AB331650
BPV10	Bos taurus Papillomavirus 10	Xipapillomavirus 1	Hatama et al., 2008	Domestic cow	Bos taurus	BPV10REF	AB331651
BPV11	Bos taurus Papillomavirus 11	Xipapillomavirus 1	Hatama et al., 2011	Domestic cow	Bos taurus	BPV11REF	AB543507
BPV12	Bos taurus Papillomavirus 12	Xipapillomavirus 2	Zhu et al., 2012	Domestic cow	Bos taurus	BPV12REF	JF834523
BPV13	Bos taurus Papillomavirus 13	Deltapapillomavirus 4	Lunardi et al., 2013	Domestic cow	Bos taurus	BPV13REF	JQ798171
BPV14	Bovine papillomavirus 14	Deltapapillomavirus 4	Munday et al., 2015	Domestic cow	Bos taurus	BPV14REF	KP276343
BPV15	Bovine papillomavirus 15	Xipapillomavirus 1	Hu et al., Unpublished	Domestic cow	Bos taurus	BPV15REF	KM983393
BPV16	Bos taurus papillomavirus 16	unclassified	Daudt et al., Unpublished	Domestic cow	Bos taurus		KU519391
BPV17	Bos taurus papillomavirus 17	unclassified	Daudt et al., Unpublished	Domestic cow	Bos taurus		KU519392
BPV18	Bos taurus papillomavirus 18	unclassified	Daudt et al., Unpublished	Domestic cow	Bos taurus		KU519393
BPV19	Bos taurus papillomavirus 19	unclassified	Daudt et al., Unpublished	Domestic cow	Bos taurus		KU519394
BPV20	Bos taurus papillomavirus 20	unclassified	Daudt et al., Unpublished	Domestic cow	Bos taurus		KU519395
BPV21	Bos taurus papillomavirus 21	unclassified	Daudt et al., Unpublished	Domestic cow	Bos taurus		KU519396
BgPV1	Bos grunniens papillomavirus 1	Deltapapillomavirus 4	Zhu et al., 2013	Yak	Bos grunniens	BgPV1REF	JX174437
BpPV1	Bettongia penicillata papillomavirus 1	Dyolambdapapillomavirus 1	Bennett et al.	Brush-tailed Bettong	Bettongia penicillata	BpPV1REF	GU220391
CPV1	Canis familiaris oral Papillomavirus 1	Lambdapapillomavirus 2	Isegawa et al., 1995	Domestic dog	Canis familiaris	CPV1REF	D55633
CPV2	Canis familiaris Papillomavirus 2	Taupapillomavirus 1	Yuan et al., 2007	Domestic dog	Canis familiaris	CPV2REF	AY722648
CPV3	Canis familiaris Papillomavirus 3	Chipapillomavirus 1	Tobler et al., 2006	Domestic dog	Canis familiaris	CPV3REF	DQ295066
CPV4	Canis familiaris Papillomavirus 4	Chipapillomavirus 2	Tobler et al., Unpublished	Domestic dog	Canis familiaris	CPV4REF	EF584537
CPV5	Canis familiaris Papillomavirus 5	Chipapillomavirus 1	Lange et al., 2009	Domestic dog	Canis familiaris	CPV5REF	FJ492743
CPV6	Canis familiaris Papillomavirus 6	Lambdapapillomavirus 3	Lange et al., 2009	Domestic dog	Canis familiaris	CPV6REF	FJ492744
CPV7	Canis familiaris Papillomavirus 7	Taupapillomavirus 1	Lange et al., 2009	Domestic dog	Canis familiaris	CPV7REF	FJ492742
CPV8	Canis familiaris papillomavirus 8	Chipapillomavirus 3	Lange et al., 2011	Domestic dog	Canis familiaris	CPV8REF	HQ262536
CPV9	Canis familiaris papillomavirus 9	Chipapillomavirus 1	Yuan et al., 2012	Domestic dog	Canis familiaris	CPV9REF	JF800656
CPV10	Canis familiaris papillomavirus 10	Chipapillomavirus 3	Yuan et al., Unpublished	Domestic dog	Canis familiaris	CPV10REF	JF800657
CPV11	Canis familiaris papillomavirus 11	Chipapillomavirus 1	Zhou et al., 2014	Domestic dog	Canis familiaris	CPV11REF	JF800658
CPV12	Canis familiaris papillomavirus 12	Chipapillomavirus 1	Zhou et al., 2015	Domestic dog	Canis familiaris	CPV12REF	JQ754321
CPV13	Canis familiaris papillomavirus 13	Taupapillomavirus 2	Lange et al., 2012	Domestic dog	Canis familiaris	CPV13REF	JX141478
CPV14	Canis familiaris papillomavirus 14	Chipapillomavirus 3	Lange et al., 2013	Domestic dog	Canis familiaris	CPV14REF	JQ701802
CPV15	Canis familiaris papillomavirus 15	Chipapillomavirus 3	Yuan et al., Unpublished	Domestic dog	Canis familiaris	CPV15REF	JX899359
CPV16	Canis familiaris papillomavirus 16	Chipapillomavirus 2	Luff et al., Unpublished	Domestic dog	Canis familiaris	CPV16REF	KP099966
CPV17	Canis familiaris papillomavirus 17	Taupapillomavirus	Munday et al., 2016	Domestic dog	Canis familiaris	CPV17REF	KT272399
CPV18	Canis familiaris papillomavirus 18	Chipapillomavirus 1	Lange et al., 2016	Domestic dog	Canis familiaris		KT326919
CPV20	Canis familiaris papillomavirus 20	Chipapillomavirus	Zhou et al., Unpublished	Domestic dog	Canis familiaris	CPV20REF	KT901797
CcPV1	Caretta caretta Papillomavirus 1	Dyozetapapillomavirus 1	Herbst et al., 2009	Loggerhead turtle	Caretta caretta	CcPV1REF	EU493092
CcaPV1	Capreolus capreolus Papillomavirus 1	Deltapapillomavirus 5	Erdelyi et al., 2008	Western roe deer	Capreolus capreolus	CcaPV1REF	EF680235
CcanPV1	Castor canadensis papillomavirus 1	Dyosigmapapillomavirus 1	Rogovskyy et al., 2014	North American beaver	Castor canadensis	CcanPV1REF	KC020689
CchPV1	Common chimpanzee papillomavirus 1	Alphapapillomavirus 10	Scinicariello et al., Unpublished	Common chimpanzee	Pan troglodytes		AF020905
CcrPV1	Crocuta crocuta papillomavirus 1	Lambdapapillomavirus 5	Stevens et al., 2013	Spotted hyena	Crocuta crocuta	CcrPV1REF	HQ585856
CdPV1	Camelus dromedarius papillomavirus 1	Deltapapillomavirus 6	Ure et al., 2011	Arabian camel	Camelus dromedarius	CdPV1REF	HQ912790
CdPV2	Camelus dromedarius papillomavirus 2	Deltapapillomavirus 6	Ure et al., 2011	Arabian camel	Camelus dromedarius	CdPV2REF	HQ912791
CePV2	Cervus elaphus papillomavirus 1	Epsilonpapillomavirus	Munday et al., 2016	Red deer	Cervus elaphus	CePV2REF	KU350625
CgPV1	Colobus guereza Papillomavirus 1	Alphapapillomavirus 14	Wood et al., 2011	Colobus monkey	Colobus guereza	CgPV1REF	GU014532
CgPV2	Colobus guereza Papillomavirus 2	Betapapillomavirus 1	Wood et al., 2011	Colobus monkey	Colobus guereza	CgPV2REF	GU014533
ChPV1	Capra hircus Papillomavirus 1	Phipapillomavirus 1	Van Doorslaer et al., 2006	Domestic goat	Capra hircus	ChPV1REF	DQ091200
CmPV1	Chelonia mydas Papillomavirus 1	Dyozetapapillomavirus 1	Herbst et al., 2009	Green seaturtle	Chelonia mydas	CmPV1REF	EU493091
DdPV1	Delphinus delphis papillomavirus	Upsilonpapillomavirus 1	Gottschling et al., 2011	Common short beaked dolphin	Delphinus delphis	DdPV1REF	GU117620
EaPV1	Equus asinus papillomavirus	Dyochipapillomavirus 1	Lecis et al., 2014	Donkey	Equus Asinus	EaPV1REF	KF741371
EcPV1	Equus caballus Papillomavirus 1	Zetapapillomavirus 1	Ghim et al., 2004	Domestic horse	Equus ferus caballus	EcPV1REF	AF498323
EcPV2	Equus caballus Papillomavirus 2	Dyoiotapapillomavirus 1	Scase, Unpublished	Domestic horse	Equus ferus caballus	EcPV2REF	EU503122
EcPV3	Equus caballus papillomavirus 3	Dyorhopapillomavirus 1	Lange et al., 2011	Domestic horse	Equus ferus caballus	EcPV3REF	GU384895
EcPV4	Equus caballus papillomavirus 4	Dyoiotapapillomavirus 2	Lange et al., 2013	Domestic horse	Equus ferus caballus	EcPV4REF	JQ031032
EcPV5	Equus caballus papillomavirus 5	Dyoiotapapillomavirus 2	Lange et al., 2013	Domestic horse	Equus ferus caballus	EcPV5REF	JQ031033
EcPV6	Equus caballus papillomavirus 6	Dyorhopapillomavirus 1	Lange et al., 2013	Domestic horse	Equus ferus caballus	EcPV6REF	JQ965698
EcPV7	Equus caballus papillomavirus 7	Dyorhopapillomavirus 1	Lange et al., 2013	Domestic horse	Equus ferus caballus	EcPV7REF	JX035935
EdPV1	Erethizon dorsatum Papillomavirus 1	Sigmapapillomavirus 1	Rector et al., 2005	North American porcupine	Erethizon dorsatum	EdPV1REF	AY684126
EePV1	Erinaceus europaeus Papillomavirus 1	Dyoetapapillomavirus 1	Schulz et al., 2009	European hedgehog	Erinaceus europaeus	EePV1REF	FJ379293
EhPV1	Eidolon helvum papillomavirus 1	Dyoupsilonpapillomavirus 1	Garcia-Perez et al., Unpublished	straw-colored fruit bat	Eidolon helvum	EhPV1REF	JX123128
ElPV1	Enhydra lutris papillomavirus 1	Lambdapapillomavirus 4	Ng et al., Unpublished	Sea Otter	Enhydra lutris	ElPV1REF	KJ410351
EsPV1	Eptesicus serotinus papillomavirus 1	Dyopsipapillomavirus 1	Garcia-Perez et al., 2014	Serotine bat	Eptesicus serotinus	EsPV1REF	KC858263
EsPV2	Eptesicus serotinus papillomavirus 2	Dyoomegapapillomavirus 1	Garcia-Perez et al., 2014	Serotine bat	Eptesicus serotinus	EsPV2REF	KC858264
EsPV3	Eptesicus serotinus papillomavirus 3	Dyopsipapillomavirus 1	Garcia-Perez et al., 2014	Serotine bat	Eptesicus serotinus	EsPV3REF	KC858265
FcPV1	Fringilla coelebs Papillomavirus	Etapapillomavirus 1	Terai et al., 2002	Common Chaffinch	Fringilla coelebs	FcPV1REF	AY057109
FcaPV1	Felis domesticus Papillomavirus 1	Lambdapapillomavirus 1	Tachezy et al., Unpublished	Domestic cat	Felis domesticus	FcaPV1REF	AF480454
FcaPV2	Felis domesticus Papillomavirus 2	Dyothetapapillomavirus 1	Lange et al., 2009	Domestic cat	Felis domesticus	FcaPV2REF	EU796884
FcaPV3	Felis catus papillomavirus 3	Taupapillomavirus 3	Munday et al., 2013	Domestic cat	Felis domesticus	FcaPV3REF	JX972168
FcaPV4	Felis catus papillomavirus 4	Taupapillomavirus 3	Dunowska et al., 2014	Domestic cat	Felis domesticus	FcaPV4REF	KF147892
FgPV1	Fulmarus glacialis papillomavirus 1	Treiszetapapillomavirus	Gaynor et al., Unpublished	Northern fulmar	Fulmarus Glacialis	FgPV1REF	KJ452243
FlPV1	Francolinus leucoscepus Papillomavirus 1	Dyoepsilonpapillomavirus 1	Van Doorslaer et al., 2009	Yellow necked Francolin	Francolinus leucoscepus	FlPV1REF	EU188799
LrPV1	Lynx rufus Papillomavirus 1	Lambdapapillomavirus 1	Rector et al., 2007	Bobcat	Lynx rufus	LrPV1REF	AY904722
MaPV1	Mesocricetus auratus Papillomavirus 1	Pipapillomavirus 1	Iwasaki et al., Unpublished	Syrian golden hamster	Mesocricetus auratus	MaPV1REF	E15111
McPV2	Mastomys coucha Papillomavirus 2	Pipapillomavirus 2	Nafz et al., Unpublished	Multimammate mouse	Mastomys coucha	McPV2REF	DQ664501
MfPV1	Macaca fascicularis Papillomavirus 1	Betapapillomavirus 1	Joh et al., 2009	Cynomolgus macaque	Macaca fascicularis	MfPV1REF	EF028290
MfPV2	Macaca fascicularis Papillomavirus 2	Betapapillomavirus 6	Wood et al., 2011	Cynomolgus macaque	Macaca fascicularis	MfPV2REF	GU014531
MfPV3	Macaca fascicularis Papillomavirus 3	Alphapapillomavirus 12	Chen et al., 2009	Cynomolgus macaque	Macaca fascicularis	MfPV3REF	EF558839
MfPV4	Macaca fascicularis Papillomavirus 4	Alphapapillomavirus 12	Chen et al., 2009	Cynomolgus macaque	Macaca fascicularis	MfPV4REF	EF558841
MfPV5	Macaca fascicularis Papillomavirus 5	Alphapapillomavirus 12	Chen et al., 2009	Cynomolgus macaque	Macaca fascicularis	MfPV5REF	EF558843
MfPV6	Macaca fascicularis Papillomavirus 6	Alphapapillomavirus 12	Chen et al., 2009	Cynomolgus macaque	Macaca fascicularis	MfPV6REF	EF558840
MfPV7	Macaca fascicularis Papillomavirus 7	Alphapapillomavirus 12	Chen et al., 2009	Cynomolgus macaque	Macaca fascicularis	MfPV7REF	EF558838
MfPV8	Macaca fascicularis Papillomavirus 8	Alphapapillomavirus 12	Chen et al., 2009	Cynomolgus macaque	Macaca fascicularis	MfPV8REF	EF558842
MfPV9	Macaca fascicularis Papillomavirus 9	Alphapapillomavirus 12	Chen et al., 2009	Cynomolgus macaque	Macaca fascicularis	MfPV9REF	EU490516
MfPV10	Macaca fascicularis Papillomavirus 10	Alphapapillomavirus 12	Chen et al., 2009	Cynomolgus macaque	Macaca fascicularis	MfPV10REF	EU490515
MfPV11	Macaca fascicularis Papillomavirus 11	Alphapapillomavirus 12	Chen et al., 2009	Cynomolgus macaque	Macaca fascicularis	MfPV11REF	GQ227670
MfuPV1	Macaca fuscata papillomavirus 1	Alphapapillomavirus	Kocjan et al., Unpublished	Japanese Macaque	Macaca fuscata	MfuPV1REF	KT944080
MmPV1	Macaca mulatta Papillomavirus 1	Alphapapillomavirus 12	Ostrow et al., 1993	Rhesus macaque	Macaca mulatta	MmPV1REF	M60184
MmiPV1	Micromys minutus Papillomavirus 1	Pipapillomavirus 2	Van Doorslaer et al., 2007	Old World harvest mouse	Micromys minutus	MmiPV1REF	DQ269468
MmuPV1	Mus musculus papillomavirus type 1	Pipapillomavirus 2	Joh et al., 2011	House mouse	Mus musculus	MmuPV1REF	GU808564
MnPV1	Mastomys natalensis Papillomavirus 1	Iotapapillomavirus 1	Tan et al., 1994	Multimammate mouse	Mastomys natalensis	MnPV1REF	U01834
MpPV1	Mustela putorius papillomavirus 1	Taupapillomavirus	Smits et al., 2013	European polecat	Mustela putorius	MpPV1REF	KF006988
MrPV1	Myotis ricketti papillomavirus 1	unclassified	Wu et al., 2012	Ricketts big-footed bat	Myotis ricketti	MrPV1REF	JQ814847
MsPV1	Morelia spilota papillomavirus 1	Dyomupapillomavirus 1	Lange et al., 2011	Carpet python	Morelia spilota	MsPV1REF	HQ262535
MscPV1	Miniopterus schreibersii papillomavirus 1	unclassified	Wu et al., 2012	Common bent-wing bat	Miniopterus schreibersii	MscPV1REF	JQ814848
MscPV2	Miniopterus schreibersii papillomavirus 2	Dyotaupapillomavirus 1	Tse et al., 2012	Common bent-wing bat	Miniopterus schreibersii	MscPV2REF	JQ692938
OaPV1	Ovis aries Papillomavirus 1	Deltapapillomavirus 3	Karlis et al., Unpublished	Domestic sheep	Ovis aries	OaPV1REF	U83594
OaPV2	Ovis aries Papillomavirus 2	Deltapapillomavirus 3	Karlis et al., Unpublished	Domestic sheep	Ovis aries	OaPV2REF	U83595
OaPV3	Ovis aries Papillomavirus 3	Dyokappapapillomavirus 1	Alberti et al., 2010	Domestic sheep	Ovis aries	OaPV3REF	FJ796965
OcPV1	Oryctolagus cuniculus Papillomavirus 2	Kappapapillomavirus 1	Christensen et al., 2000	New Zealand white rabbit	Oryctolagus cuniculus	OcPV1REF	AF227240
OvPV1	Odocoileus virginianus Papillomavirus 1	Deltapapillomavirus 2	Groff and Lancaster, 1985	American White-tailed deer	Odocoileus virginianus	OvPV1REF	M11910
PaPV1	Pygoscelis adeliae papillomavirus	Treisepsilonpapillomavirus 1	Varsani et al., 2014	Adelie penguin	Pygoscelis adeliae	PaPV1REF	KJ173785
PcPV1	Puma concolor Papillomavirus 1	Lambdapapillomavirus 1	Rector et al., 2007	Puma	Puma concolor	PcPV1REF	AY904723
PePV1	Psittacus erithacus Papillomavirus 1	Thetapapillomavirus 1	Tachezy et al., 2002	Gray parrot	Psittacus erithacus	PePV1REF	AF502599
PhPV1	Papio hamadryas papillomavirus 1	Alphapapillomavirus 12	Bergin et al., 2013	Hamadryas baboon	Papio hamadryas	PhPV1REF	JF304764
PlPV1	Procyon lotor Papillomavirus 1	Lambdapapillomavirus 4	Rector et al., 2005	Raccoon	Procyon lotor	PlPV1REF	AY763115
PlpPV1	Panthera leo persica Papillomavirus 1	Lambdapapillomavirus 1	Rector et al., 2007	Asiatic lion	Panthera leo persica	PlpPV1REF	AY904724
PmPV1	Peromyscus papillomavirus 1	Iotapapillomavirus	Phan et al., 2011	Peromyscus	Peromyscus	PmPV1REF	JF755418
PpPV1	Pan paniscus Papillomavirus 1	Alphapapillomavirus 10	Van Ranst et al., 1992	Pygmy chimpanzee	Pan paniscus	PpPV1REF	X62844
PphPV1	Phocoena phocoena papillomavirus 1	Omikronpapillomavirus 1	Gottschling et al., 2011	Harbor porpoise	Phocoena phocoena	PphPV1REF	GU117621
PphPV2	Phocoena phocoena papillomavirus 2	Upsilonpapillomavirus 3	Gottschling et al., 2011	Harbor porpoise	Phocoena phocoena	PphPV2REF	GU117622
PphPV4	Phocoena phocoena papillomavirus 4	Dyopipapillomavirus 1	Gottschling et al., 2011	Harbor porpoise	Phocoena phocoena	PphPV4REF	GU117623
PsPV1	Phocoena spinipinnis Papillomavirus 1	Omikronpapillomavirus 1	Van Bressem et al., 2007	Burmeisters porpoise	Phocoena spinipinnis	PsPV1REF	AJ238373
PsuPV1	Phodopus sungorus papillomavirus type 1	Pipapillomavirus 1	Kocjan et al., 2014	Siberian Hamster	Phodopus sungorus	PsuPV1REF	HG939559
RaPV1	Rousettus aegyptiacus Papillomavirus 1	Psipapillomavirus 1	Rector et al., 2006	Egyptian rousette fruitbat	Rousettus aegyptiacus	RaPV1REF	DQ366842
RalPV1	Rusa alfredi Papillomavirus 1	Deltapapillomavirus	Fux et al., 2015	Visayan spotted deer	Rusa alfredi	RalPV1REF	KT626573
RfPV1	Rhinolophus ferrumequinum papillomavirus type 1	Treisdeltapapillomavirus 1	Garcia-Perez et al., 2014	Greater horseshoe bat	Rhinolophus ferrumequinum	RfPV1REF	KC858266
RnPV1	Rattus norvegicus Papillomavirus 1	Pipapillomavirus 2	Schulz et al., 2009	Norwegian rat	Rattus norvegicus	RnPV1REF	GQ180114
RnPV2	Rattus norvegicus Papillomavirus 2	Iotapapillomavirus 1	Schulz et al., 2012	Norwegian rat	Rattus norvegicus	RnPV2REF	HQ625441
RnPV3	Rattus norvegicus Papillomavirus 3	Iotapapillomavirus 1	Hansen et al., 2015	Norwegian rat	Rattus norvegicus	RnPV3REF	KT945134
RrPV1	Rupicapra rupicapra papillomavirus 1	Dyokappapapillomavirus 2	Mengual-Chulia et al., 2014	Chamois	Rupicapra rupicapra	RrPV1REF	KC876045
RtPV1	Rangifer tarandus Papillomavirus 1	Deltapapillomavirus 1	Terai et al., 2002	Reindeer	Rangifer tarandus	RtPV1REF	AF443292
RtPV2	Rangifer tarandus papillomavirus 2	Xipapillomavirus 3	Smits et al., 2013	Reindeer	Rangifer tarandus	RtPV2REF	KC810012
RtiPV1	Rusa timorensis papillomavirus 1	unclassified	Mengual-Chulia et al., 2018	Javan rusa	Rusa timorensis	RtiPV1REF	KP757765
SaPV1	Sparus aurata papillomavirus 1	unclassified	Lopez-Bueno et al., 2016	Gilthead sea bream	Sparus aurata		KX643372
SfPV1	Sylvilagus floridanus Papillomavirus 1	Kappapapillomavirus 2	Giri et al., 1985	Cottontail rabbit	Sylvilagus floridanus	SfPV1REF	K02708
SsPV1	Sus scrofa Papillomavirus 1	Dyodeltapapillomavirus 1	Stevens et al., 2008	Domestic pig	Sus scrofa	SsPV1REF	EF395818
SscPV1	Saimiri sciureus papillomavirus 1	Dyoomikronpapillomavirus 1	Chen et al., Unpublished	Common squirrel monkey	Saimiri sciureus	SscPV1REF	JF304765
SscPV2	Saimiri sciureus papillomavirus 2	Dyoomikronpapillomavirus 1	Chen et al., Unpublished	Common squirrel monkey	Saimiri sciureus	SscPV2REF	JF304766
SscPV3	Saimiri sciureus papillomavirus 3	Dyoomikronpapillomavirus 1	Chen et al., Unpublished	Common squirrel monkey	Saimiri sciureus	SscPV3REF	JF304767
TePV1	Talpa europaea papillomavirus 1	Dyophipapillomavirus 1	Maes et al., 2013	European mole	Talpa europaea	TePV1REF	KC460987
TmPV1	Trichechus manatus latirostris Papillomavirus 1	Rhopapillomavirus 1	Rector et al., 2004	Caribbean manatee	Trichechus manatus latirostris	TmPV1REF	AY609301
TmPV2	Trichechus manatus latirostris Papillomavirus 2	Rhopapillomavirus 1	Wellehan, Unpublished	Caribbean manatee	Trichechus manatus latirostris	TmPV2REF	JN709473
TmPV3	Trichechus manatus latirostris Papillomavirus 3	Rhopapillomavirus 2	Zahin et al., 2015	Caribbean manatee	Trichechus manatus latirostris	TmPV3REF	KP205502
TmPV4	Trichechus manatus latirostris Papillomavirus 4	Rhopapillomavirus 2	Zahin et al., 2015	Caribbean manatee	Trichechus manatus latirostris	TmPV4REF	KP205503
TtPV1	Tursiops truncatus Papillomavirus 1	Upsilonpapillomavirus 1	Rector et al., 2008	Bottlenosed dolphin	Tursiops truncatus	TtPV1REF	EU240894
TtPV2	Tursiops truncatus Papillomavirus 2	Upsilonpapillomavirus 2	Rehtanz et al., 2006	Bottlenosed dolphin	Tursiops truncatus	TtPV2REF	AY956402
TtPV3	Tursiops truncatus Papillomavirus 3	Upsilonpapillomavirus 1	Rector et al., 2008	Bottlenosed dolphin	Tursiops truncatus	TtPV3REF	EU240895
TtPV4	Tursiops truncatus papillomavirus 4	Upsilonpapillomavirus 1	Robles-Sikisaka et al., 2012	Bottlenosed dolphin	Tursiops truncatus	TtPV4REF	JN709469
TtPV5	Tursiops truncatus papillomavirus 5	Omikronpapillomavirus 1	Robles-Sikisaka et al., 2012	Bottlenosed dolphin	Tursiops truncatus	TtPV5REF	JN709470
TtPV6	Tursiops truncatus papillomavirus 6	Omikronpapillomavirus 1	Robles-Sikisaka et al., 2012	Bottlenosed dolphin	Tursiops truncatus	TtPV6REF	JN709471
TtPV7	Tursiops truncatus papillomavirus 7	Upsilonpapillomavirus 1	Robles-Sikisaka et al., 2012	Bottlenosed dolphin	Tursiops truncatus	TtPV7REF	JN709472
UmPV1	Ursus maritimus Papillomavirus 1	Omegapapillomavirus 1	Stevens et al., 2008	Polar bear	Ursus maritimus	UmPV1REF	EF536349
UuPV1	Uncia uncia Papillomavirus 1	Lambdapapillomavirus 1	Rector et al., 2007	Snow leopard	Uncia uncia	UuPV1REF	DQ180494
VvPV1	Vulpes vulpes papillomavirus 1	Treisetapapillomavirus	Mengual-Chulia et al, 2015	Red fox	Vulpes vulpes	VvPV1REF	KF857586
ZcPV1	Zalophus californianus papillomavirus 1	Dyonupapillomavirus 1	Hoffman et al., Unpublished	Sealion	Zalophus californianus	ZcPV1REF	HQ293213
HPV-mCG2	Human papillomavirus mCG2	Gammapapillomavirus	Sauvage et al., Unpublished	Human	Homo sapiens	HPV-mCG2nr	JF966378
HPV-mCG3	Human papillomavirus mCG3	Gammapapillomavirus	Sauvage et al., Unpublished	Human	Homo sapiens	HPV-mCG3nr	JF966379
HPV-mFA75/KI88-03	Human papillomavirus mFA75	Betapapillomavirus	Vasiljevic et al., 2008	Human	Homo sapiens	HPV-mFA75/KI88-03nr	EU410347
HPV-mFD1	Human papillomavirus mFD1	Gammapapillomavirus	Sauvage et al., Unpublished	Human	Homo sapiens	HPV-mFD1nr	JF966375
HPV-mFD2	Human papillomavirus mFD2	Gammapapillomavirus	Sauvage et al., Unpublished	Human	Homo sapiens	HPV-mFD2nr	JF966376
HPV-mFI864	Human papillomavirus mFI864	Gammapapillomavirus	Phan et al., 2013	Human	Homo sapiens	HPV-mFi864nr	KC311731
HPV-mFS1	Human papillomavirus mFS1	Gammapapillomavirus	Sauvage et al., Unpublished	Human	Homo sapiens	HPV-mFS1nr	JF966373
HPV-mKC5	Human papillomavirus mKC5	Gammapapillomavirus	Li et al., 2012	Human	Homo sapiens	HPV-mKC5nr	JX444073
HPV-mKN1	Human papillomavirus mKN1	Gammapapillomavirus	Sauvage et al., Unpublished	Human	Homo sapiens	HPV-mKN1nr	JF966371
HPV-mKN2	Human papillomavirus mKN2	Gammapapillomavirus	Sauvage et al., Unpublished	Human	Homo sapiens	HPV-mKN2nr	JF966372
HPV-mKN3	Human papillomavirus mKN3	Gammapapillomavirus	Sauvage et al., Unpublished	Human	Homo sapiens	HPV-mKN3nr	JF966374
HPV-mL55	Human papillomavirus mL55	Gammapapillomavirus	Yu et al., 2013	Human	Homo sapiens	HPV-mL55nr	KF482069
HPV-mRTRX7	Human papillomavirus mRTRX7	Betapapillomavirus	Hopfl et al., 1997	Human	Homo sapiens	HPV-mRTRX7nr	U85660
HPV-mSD2	Human papillomavirus mSD2	Gammapapillomavirus	Mokili et al., 2013	Human	Homo sapiens	HPV-mSD2nr	KC113191
HPV-mSE355	Human papillomavirus mSE355	Gammapapillomavirus	Bzhalava et al., 2014	Human	Homo sapiens	HPV-mSE355nr	KJ506870
HPV-mSE379	Human papillomavirus mSE379	Gammapapillomavirus	Arroyo et al., Unpublished	Human	Homo sapiens	HPV-mSE379nr	KP692117
HPV-mSE383	Human papillomavirus mSE383	Gammapapillomavirus	Arroyo et al., Unpublished	Human	Homo sapiens	HPV-mSE383nr	KP692118
HPV-mZJ01	Human papillomavirus mZJ01	Gammapapillomavirus	Liu and Zhang, Unpublished	Human	Homo sapiens	HPV-mZJ01nr	KX082661
HPV1	Human papillomavirus 1	Mupapillomavirus 1	Clad et al., 1982	Human	Homo sapiens	HPV1REF	V01116
HPV10	Human papillomavirus 10	Alphapapillomavirus 2	Delius and Hofmann, 1994	Human	Homo sapiens	HPV10REF	X74465
HPV100	Human papillomavirus 100	Betapapillomavirus 2	de Villiers et al., 2009	Human	Homo sapiens	HPV100REF	FM955839
HPV101	Human papillomavirus 101	Gammapapillomavirus 6	Chen et al., 2007	Human	Homo sapiens	HPV101REF	DQ080081
HPV102	Human papillomavirus 102	Alphapapillomavirus 3	Narechania et al., 2005	Human	Homo sapiens	HPV102REF	DQ080083
HPV103	Human papillomavirus 103	Gammapapillomavirus 6	Chen et al., 2007	Human	Homo sapiens	HPV103REF	DQ080078
HPV104	Human papillomavirus 104	Betapapillomavirus 2	de Villiers et al., 2009	Human	Homo sapiens	HPV104REF	FM955840
HPV105	Human papillomavirus 105	Betapapillomavirus 1	de Villiers et al., 2009	Human	Homo sapiens	HPV105REF	FM955841
HPV106	Human papillomavirus 106	Alphapapillomavirus 14	Narechania et al., 2005	Human	Homo sapiens	HPV106REF	DQ080082
HPV107	Human papillomavirus 107	Betapapillomavirus 2	Vasiljevic et al., 2008	Human	Homo sapiens	HPV107REF	EF422221
HPV108	Human papillomavirus 108	Gammapapillomavirus 6	Nobre et al., 2009	Human	Homo sapiens	HPV108REF	FM212639
HPV109	Human papillomavirus 109	Gammapapillomavirus 7	Ekstrom et al., 2010	Human	Homo sapiens	HPV109REF	EU541441
HPV11	Human papillomavirus 11	Alphapapillomavirus 10	Dartmann et al., 1986	Human	Homo sapiens	HPV11REF	M14119
HPV110	Human papillomavirus 110	Betapapillomavirus 2	Vasiljevic et al., 2008	Human	Homo sapiens	HPV110REF	EU410348
HPV111	Human papillomavirus 111	Betapapillomavirus 2	Vasiljevic et al., 2008	Human	Homo sapiens	HPV111REF	EU410349
HPV112	Human papillomavirus 112	Gammapapillomavirus 8	Ekstrom et al., 2010	Human	Homo sapiens	HPV112REF	EU541442
HPV113	Human papillomavirus 113	Betapapillomavirus 2	de Villiers et al., 2009	Human	Homo sapiens	HPV113REF	FM955842
HPV114	Human papillomavirus 114	Alphapapillomavirus 3	Ekstrom et al., 2010	Human	Homo sapiens	HPV114REF	GQ244463
HPV115	Human papillomavirus 115	Betapapillomavirus 3	Chouhy et al., 2010	Human	Homo sapiens	HPV115REF	FJ947080
HPV116	Human papillomavirus 116	Gammapapillomavirus 9	Li et al., 2009	Human	Homo sapiens	HPV116REF	FJ804072
HPV117	Human papillomavirus 117	Alphapapillomavirus 2	Kohler et al., 2010	Human	Homo sapiens	HPV117REF	GQ246950
HPV118	Human papillomavirus 118	Betapapillomavirus 1	Bernard et al., 2010	Human	Homo sapiens	HPV118REF	GQ246951
HPV119	Human papillomavirus 119	Gammapapillomavirus 8	Bernard et al., 2010	Human	Homo sapiens	HPV119REF	GQ845441
HPV12	Human papillomavirus 12	Betapapillomavirus 1	Delius and Hofmann, 1994	Human	Homo sapiens	HPV12REF	X74466
HPV120	Human papillomavirus 120	Betapapillomavirus 2	Bernard et al., 2010	Human	Homo sapiens	HPV120REF	GQ845442
HPV121	Human papillomavirus 121	Gammapapillomavirus 10	Bernard et al., 2010	Human	Homo sapiens	HPV121REF	GQ845443
HPV122	Human papillomavirus 122	Betapapillomavirus 2	Bernard et al., 2010	Human	Homo sapiens	HPV122REF	GQ845444
HPV123	Human papillomavirus 123	Gammapapillomavirus 7	Bernard et al., 2010	Human	Homo sapiens	HPV123REF	GQ845445
HPV124	Human papillomavirus 124	Betapapillomavirus 1	Bernard et al., 2010	Human	Homo sapiens	HPV124REF	GQ845446
HPV125	Human papillomavirus 125	Alphapapillomavirus 2	Kovanda et al., 2011	Human	Homo sapiens	HPV125REF	FN547152
HPV126	Human papillomavirus 126	Gammapapillomavirus 11	Egawa et al., pres	Human	Homo sapiens	HPV126REF	AB646346
HPV127	Human papillomavirus 127	Gammapapillomavirus 12	Schowalter et al., 2010	Human	Homo sapiens	HPV127REF	HM011570
HPV128	Human papillomavirus 128	Gammapapillomavirus 13	Koehler et al., 2011	Human	Homo sapiens	HPV128REF	GU225708
HPV129	Human papillomavirus 129	Gammapapillomavirus 9	Koehler et al., 2011	Human	Homo sapiens	HPV129REF	GU233853
HPV13	Human papillomavirus 13	Alphapapillomavirus 10	Van Ranst et al., 1992	Human	Homo sapiens	HPV13REF	X62843
HPV130	Human papillomavirus 130	Gammapapillomavirus 10	Koehler et al., 2011	Human	Homo sapiens	HPV130REF	GU117630
HPV131	Human papillomavirus 131	Gammapapillomavirus 14	Koehler et al., 2011	Human	Homo sapiens	HPV131REF	GU117631
HPV132	Human papillomavirus 132	Gammapapillomavirus 12	Koehler et al., 2011	Human	Homo sapiens	HPV132REF	GU117632
HPV133	Human papillomavirus 133	Gammapapillomavirus 10	Koehler et al., 2011	Human	Homo sapiens	HPV133REF	GU117633
HPV134	Human papillomavirus 134	Gammapapillomavirus 7	Koehler et al., 2011	Human	Homo sapiens	HPV134REF	GU117634
HPV135	Human papillomavirus 135	Gammapapillomavirus 15	Bottalico et al., 2011	Human	Homo sapiens	HPV135REF	HM999987
HPV136	Human papillomavirus 136	Gammapapillomavirus 11	Bottalico et al., 2011	Human	Homo sapiens	HPV136REF	HM999988
HPV137	Human papillomavirus 137	Gammapapillomavirus 16	Bottalico et al., 2011	Human	Homo sapiens	HPV137REF	HM999989
HPV138	Human papillomavirus 138	Gammapapillomavirus 7	Chen et al., Unpublished	Human	Homo sapiens	HPV138REF	HM999990
HPV139	Human papillomavirus 139	Gammapapillomavirus 7	Chen et al., Unpublished	Human	Homo sapiens	HPV139REF	HM999991
HPV14	Human papillomavirus 14	Betapapillomavirus 1	Delius and Hofmann, 1994	Human	Homo sapiens	HPV14REF	X74467
HPV140	Human papillomavirus 140	Gammapapillomavirus 11	Bottalico et al., 2011	Human	Homo sapiens	HPV140REF	HM999992
HPV141	Human papillomavirus 141	Gammapapillomavirus 11	Bottalico et al., 2011	Human	Homo sapiens	HPV141REF	HM999993
HPV142	Human papillomavirus 142	Gammapapillomavirus 10	Chen et al., Unpublished	Human	Homo sapiens	HPV142REF	HM999994
HPV143	Human papillomavirus 143	Betapapillomavirus 1	Bottalico et al., 2011	Human	Homo sapiens	HPV143REF	HM999995
HPV144	Human papillomavirus 144	Gammapapillomavirus 17	Bottalico et al., 2011	Human	Homo sapiens	HPV144REF	HM999996
HPV145	Human papillomavirus 145	Betapapillomavirus 2	Bottalico et al., 2011	Human	Homo sapiens	HPV145REF	HM999997
HPV146	Human papillomavirus 146	Gammapapillomavirus 15	Chen et al., Unpublished	Human	Homo sapiens	HPV146REF	HM999998
HPV147	Human papillomavirus 147	Gammapapillomavirus 8	Chen et al., Unpublished	Human	Homo sapiens	HPV147REF	HM999999
HPV148	Human papillomavirus 148	Gammapapillomavirus 12	Koehler et al., 2011	Human	Homo sapiens	HPV148REF	GU129016
HPV149	Human papillomavirus 149	Gammapapillomavirus 7	Koehler et al., 2011	Human	Homo sapiens	HPV149REF	GU117629
HPV15	Human papillomavirus 15	Betapapillomavirus 2	Delius and Hofmann, 1994	Human	Homo sapiens	HPV15REF	X74468
HPV150	Human papillomavirus 150	Betapapillomavirus 5	Kocjan et al., 2005	Human	Homo sapiens	HPV150REF	FN677755
HPV151	Human papillomavirus 151	Betapapillomavirus 2	Kocjan et al., 2005	Human	Homo sapiens	HPV151REF	FN677756
HPV152	Human papillomavirus 152	Betapapillomavirus 1	Chen et al., Unpublished	Human	Homo sapiens	HPV152REF	JF304768
HPV153	Human papillomavirus 153	Gammapapillomavirus 13	Sturegard et al., Unpublished	Human	Homo sapiens	HPV153REF	JN171845
HPV154	Human papillomavirus 154	Gammapapillomavirus 11	Ure and Forslund, Unpublished	Human	Homo sapiens	HPV154REF	JN211193
HPV155	Human papillomavirus 155	Gammapapillomavirus 7	Ekstrom et al., 2011	Human	Homo sapiens	HPV155REF	JF906559
HPV156	Human papillomavirus 156	Gammapapillomavirus 18	Chouhy et al., 2013	Human	Homo sapiens	HPV156REF	JX429973
HPV157	Human papillomavirus 157	Gammapapillomavirus	Bolatti et al., 2016	Human	Homo sapiens	HPV157REF	KT698166
HPV158	Human papillomavirus 158	Gammapapillomavirus	Bolatti et al., 2016	Human	Homo sapiens	HPV158REF	KT698168
HPV159	Human papillomavirus 159	Betapapillomavirus 2	Kocjan et al., 2013	Human	Homo sapiens	HPV159REF	HE963025
HPV16	Human papillomavirus 16	Alphapapillomavirus 9	Seedorf et al., 1985	Human	Homo sapiens	HPV16REF	K02718
HPV160	Human papillomavirus 160	Alphapapillomavirus 2	Mitsuishi et al., 2013	Human	Homo sapiens	HPV160REF	AB745694
HPV161	Human papillomavirus 161	Gammapapillomavirus 19	Li et al., 2012	Human	Homo sapiens	HPV161REF	JX413109
HPV162	Human papillomavirus 162	Gammapapillomavirus 19	Li et al., 2012	Human	Homo sapiens	HPV162REF	JX413108
HPV163	Human papillomavirus 163	Gammapapillomavirus 20	Li et al., 2012	Human	Homo sapiens	HPV163REF	JX413107
HPV164	Human papillomavirus 164	Gammapapillomavirus 8	Li et al., 2012	Human	Homo sapiens	HPV164REF	JX413106
HPV165	Human papillomavirus 165	Gammapapillomavirus 12	Li et al., 2012	Human	Homo sapiens	HPV165REF	JX444072
HPV166	Human papillomavirus 166	Gammapapillomavirus 19	Li et al., 2012	Human	Homo sapiens	HPV166REF	JX413104
HPV167	Human papillomavirus 167	Gammapapillomavirus 21	Li et al., 2013	Human	Homo sapiens	HPV167REF	KC862318
HPV168	Human papillomavirus 168	Gammapapillomavirus 8	Li et al., 2013	Human	Homo sapiens	HPV168REF	KC862317
HPV169	Human papillomavirus 169	Gammapapillomavirus 11	Li et al., 2012	Human	Homo sapiens	HPV169REF	JX413105
HPV17	Human papillomavirus 17	Betapapillomavirus 2	Delius and Hofmann, 1994	Human	Homo sapiens	HPV17REF	X74469
HPV170	Human papillomavirus 170	Gammapapillomavirus 7	Li et al., 2012	Human	Homo sapiens	HPV170REF	JX413110
HPV171	Human papillomavirus 171	Gammapapillomavirus 11	Martin et al., 2013	Human	Homo sapiens	HPV171REF	KF006398
HPV172	Human papillomavirus 172	Gammapapillomavirus 22	Martin et al., 2013	Human	Homo sapiens	HPV172REF	KF006399
HPV173	Human papillomavirus 173	Gammapapillomavirus 1	Martin et al., 2013	Human	Homo sapiens	HPV173REF	KF006400
HPV174	Human papillomavirus 174	Betapapillomavirus 2	Kocjan et al., 2013	Human	Homo sapiens	HPV174REF	HF930491
HPV175	Human papillomavirus 175	Gammapapillomavirus 23	Johansson et al., 2013	Human	Homo sapiens	HPV175REF	KC108721
HPV178	Human papillomavirus 178	Gammapapillomavirus 24	Johansson and Forslund, 2014	Human	Homo sapiens	HPV178REF	KJ130020
HPV179	Human papillomavirus 179	Gammapapillomavirus 15	Kocjan et al., Unpublished	Human	Homo sapiens	HPV179REF	HG421739
HPV18	Human papillomavirus 18	Alphapapillomavirus 7	Cole and Danos, 1987	Human	Homo sapiens	HPV18REF	X05015
HPV180	Human papillomavirus 180	Gammapapillomavirus 10	Johansson et al., 2013	Human	Homo sapiens	HPV180REF	KC108722
HPV184	Human papillomavirus 184	Gammapapillomavirus 25	Kocjan et al., Unpublished	Human	Homo sapiens	HPV184REF	HG530535
HPV19	Human papillomavirus 19	Betapapillomavirus 1	Delius and Hofmann, 1994	Human	Homo sapiens	HPV19REF	X74470
HPV197	Human papillomavirus 197	Gammapapillomavirus 24	Arroyo et al., 2015	Human	Homo sapiens	HPV197REF	KM085343
HPV199	Human papillomavirus 199	Gammapapillomavirus 12	Ostrbenk et al., 2015	Human	Homo sapiens	HPV199REF	KJ913662
HPV2	Human papillomavirus 2	Alphapapillomavirus 4	Hirsch-Behnam et al., 1990	Human	Homo sapiens	HPV2REF	X55964
HPV20	Human papillomavirus 20	Betapapillomavirus 1	Delius, Unpublished	Human	Homo sapiens	HPV20REF	U31778
HPV200	Human papillomavirus 200	Gammapapillomavirus 2	Arroyo et al., 2015	Human	Homo sapiens	HPV200REF	KP692114
HPV201	Human papillomavirus 201	Gammapapillomavirus 27	Arroyo et al., 2015	Human	Homo sapiens	HPV201REF	KP692115
HPV202	Human papillomavirus 202	Gammapapillomavirus 11	Arroyo et al., 2015	Human	Homo sapiens	HPV202REF	KP692116
HPV204	Human papillomavirus 204	Mupapillomavirus 3	Hosnjak et al., Unpublished	Human	Homo sapiens	HPV204REF	KP769769
HPV205	Human papillomavirus 205	Gammapapillomavirus	Bolatti et al., 2016	Human	Homo sapiens	HPV205REF	KT698167
HPV21	Human papillomavirus 21	Betapapillomavirus 1	Delius, Unpublished	Human	Homo sapiens	HPV21REF	U31779
HPV22	Human papillomavirus 22	Betapapillomavirus 2	Delius, Unpublished	Human	Homo sapiens	HPV22REF	U31780
HPV23	Human papillomavirus 23	Betapapillomavirus 2	Delius, Unpublished	Human	Homo sapiens	HPV23REF	U31781
HPV24	Human papillomavirus 24	Betapapillomavirus 1	Kremsdorf et al., 1984	Human	Homo sapiens	HPV24REF	U31782
HPV25	Human papillomavirus 25	Betapapillomavirus 1	Delius and Hofmann, 1994	Human	Homo sapiens	HPV25REF	X74471
HPV26	Human papillomavirus 26	Alphapapillomavirus 5	Delius and Hofmann, 1994	Human	Homo sapiens	HPV26REF	X74472
HPV27	Human papillomavirus 27	Alphapapillomavirus 4	Delius and Hofmann, 1994	Human	Homo sapiens	HPV27REF	X74473
HPV28	Human papillomavirus 28	Alphapapillomavirus 2	Delius, Unpublished	Human	Homo sapiens	HPV28REF	U31783
HPV29	Human papillomavirus 29	Alphapapillomavirus 2	Delius, Unpublished	Human	Homo sapiens	HPV29REF	U31784
HPV3	Human papillomavirus 3	Alphapapillomavirus 2	Delius and Hofmann, 1994	Human	Homo sapiens	HPV3REF	X74462
HPV30	Human papillomavirus 30	Alphapapillomavirus 6	Delius and Hofmann, 1994	Human	Homo sapiens	HPV30REF	X74474
HPV31	Human papillomavirus 31	Alphapapillomavirus 9	Goldsborough et al., 1989	Human	Homo sapiens	HPV31REF	J04353
HPV32	Human papillomavirus 32	Alphapapillomavirus 1	Delius and Hofmann, 1994	Human	Homo sapiens	HPV32REF	X74475
HPV33	Human papillomavirus 33	Alphapapillomavirus 9	Cole and Streeck, 1986	Human	Homo sapiens	HPV33REF	M12732
HPV34	Human papillomavirus 34	Alphapapillomavirus 11	Delius and Hofmann, 1994	Human	Homo sapiens	HPV34REF	X74476
HPV35	Human papillomavirus 35	Alphapapillomavirus 9	Delius and Hofmann, 1994	Human	Homo sapiens	HPV35REF	X74477
HPV36	Human papillomavirus 36	Betapapillomavirus 1	Delius, Unpublished	Human	Homo sapiens	HPV36REF	U31785
HPV37	Human papillomavirus 37	Betapapillomavirus 2	Delius, Unpublished	Human	Homo sapiens	HPV37REF	U31786
HPV38	Human papillomavirus 38	Betapapillomavirus 2	Delius, Unpublished	Human	Homo sapiens	HPV38REF	U31787
HPV39	Human papillomavirus 39	Alphapapillomavirus 7	Volpers and Streeck, 1991	Human	Homo sapiens	HPV39REF	M62849
HPV4	Human papillomavirus 4	Gammapapillomavirus 1	Egawa et al., 1993	Human	Homo sapiens	HPV4REF	X70827
HPV40	Human papillomavirus 40	Alphapapillomavirus 8	Delius and Hofmann, 1994	Human	Homo sapiens	HPV40REF	X74478
HPV41	Human papillomavirus 41	Nupapillomavirus 1	Hirt et al., 1991	Human	Homo sapiens	HPV41REF	X56147
HPV42	Human papillomavirus 42	Alphapapillomavirus 1	Philipp et al., 1992	Human	Homo sapiens	HPV42REF	M73236
HPV43	Human papillomavirus 43	Alphapapillomavirus 8	Lorincz et al., 1989	Human	Homo sapiens	HPV43REF	AJ620205
HPV44	Human papillomavirus 44	Alphapapillomavirus 10	Delius, Unpublished	Human	Homo sapiens	HPV44REF	U31788
HPV45	Human papillomavirus 45	Alphapapillomavirus 7	Delius and Hofmann, 1994	Human	Homo sapiens	HPV45REF	X74479
HPV47	Human papillomavirus 47	Betapapillomavirus 1	Kiyono et al., 1990	Human	Homo sapiens	HPV47REF	M32305
HPV48	Human papillomavirus 48	Gammapapillomavirus 2	Muller et al., 1989	Human	Homo sapiens	HPV48REF	U31789
HPV49	Human papillomavirus 49	Betapapillomavirus 3	Delius and Hofmann, 1994	Human	Homo sapiens	HPV49REF	X74480
HPV5	Human papillomavirus 5	Betapapillomavirus 1	Zachow et al., 1987	Human	Homo sapiens	HPV5REF	M17463
HPV50	Human papillomavirus 50	Gammapapillomavirus 3	Favre et al., 1989	Human	Homo sapiens	HPV50REF	U31790
HPV51	Human papillomavirus 51	Alphapapillomavirus 5	Lungu et al., 1991	Human	Homo sapiens	HPV51REF	M62877
HPV52	Human papillomavirus 52	Alphapapillomavirus 9	Delius and Hofmann, 1994	Human	Homo sapiens	HPV52REF	X74481
HPV53	Human papillomavirus 53	Alphapapillomavirus 6	Delius and Hofmann, 1994	Human	Homo sapiens	HPV53REF	X74482
HPV54	Human papillomavirus 54	Alphapapillomavirus 13	Delius, Unpublished	Human	Homo sapiens	HPV54REF	U37488
HPV56	Human papillomavirus 56	Alphapapillomavirus 6	Delius and Hofmann, 1994	Human	Homo sapiens	HPV56REF	X74483
HPV57	Human papillomavirus 57	Alphapapillomavirus 4	Hirsch-Behnam et al., 1990	Human	Homo sapiens	HPV57REF	X55965
HPV58	Human papillomavirus 58	Alphapapillomavirus 9	Kirii et al., 1991	Human	Homo sapiens	HPV58REF	D90400
HPV59	Human papillomavirus 59	Alphapapillomavirus 7	Rho et al., 1994	Human	Homo sapiens	HPV59REF	X77858
HPV6	Human papillomavirus 6	Alphapapillomavirus 10	Schwarz et al., 1983	Human	Homo sapiens	HPV6REF	X00203
HPV60	Human papillomavirus 60	Gammapapillomavirus 4	Matsukura et al., 1992	Human	Homo sapiens	HPV60REF	U31792
HPV61	Human papillomavirus 61	Alphapapillomavirus 3	Delius, Unpublished	Human	Homo sapiens	HPV61REF	U31793
HPV62	Human papillomavirus 62	Alphapapillomavirus 3	Fu et al., 2004	Human	Homo sapiens	HPV62REF	AY395706
HPV63	Human papillomavirus 63	Mupapillomavirus 2	Egawa et al., 1993	Human	Homo sapiens	HPV63REF	X70828
HPV65	Human papillomavirus 65	Gammapapillomavirus 1	Egawa et al., 1993	Human	Homo sapiens	HPV65REF	X70829
HPV66	Human papillomavirus 66	Alphapapillomavirus 6	Delius, Unpublished	Human	Homo sapiens	HPV66REF	U31794
HPV67	Human papillomavirus 67	Alphapapillomavirus 9	Kirii and Matsukura, 1998	Human	Homo sapiens	HPV67REF	D21208
HPV68	Human papillomavirus 68	Alphapapillomavirus 7	Narechania et al., 2005	Human	Homo sapiens	HPV68REF	DQ080079
HPV69	Human papillomavirus 69	Alphapapillomavirus 5	Kino et al., 2000	Human	Homo sapiens	HPV69REF	AB027020
HPV7	Human papillomavirus 7	Alphapapillomavirus 8	Delius and Hofmann, 1994	Human	Homo sapiens	HPV7REF	X74463
HPV70	Human papillomavirus 70	Alphapapillomavirus 7	Forslund and Hansson, 1996	Human	Homo sapiens	HPV70REF	U21941
HPV71	Human papillomavirus 71	Alphapapillomavirus 14	Matsukura and Sugase, 2001	Human	Homo sapiens	HPV71REF	AB040456
HPV72	Human papillomavirus 72	Alphapapillomavirus 3	Volter et al., 1996	Human	Homo sapiens	HPV72REF	X94164
HPV73	Human papillomavirus 73	Alphapapillomavirus 11	Volter et al., 1996	Human	Homo sapiens	HPV73REF	X94165
HPV74	Human papillomavirus 74	Alphapapillomavirus 10	Terai and Burk, Unpublished	Human	Homo sapiens	HPV74REF	AF436130
HPV75	Human papillomavirus 75	Betapapillomavirus 3	Delius et al., 1998	Human	Homo sapiens	HPV75REF	Y15173
HPV76	Human papillomavirus 76	Betapapillomavirus 3	Delius et al., 1998	Human	Homo sapiens	HPV76REF	Y15174
HPV77	Human papillomavirus 77	Alphapapillomavirus 2	Delius et al., 1998	Human	Homo sapiens	HPV77REF	Y15175
HPV78	Human papillomavirus 78	Alphapapillomavirus 2	Silling et al., 2014	Human	Homo sapiens	HPV78REF	KC138720
HPV8	Human papillomavirus 8	Betapapillomavirus 1	Fuchs et al., 1986	Human	Homo sapiens	HPV8REF	M12737
HPV80	Human papillomavirus 80	Betapapillomavirus 2	Delius et al., 1998	Human	Homo sapiens	HPV80REF	Y15176
HPV81	Human papillomavirus 81	Alphapapillomavirus 3	Matsukura and Sugase, 2001	Human	Homo sapiens	HPV81REF	AJ620209
HPV82	Human papillomavirus 82	Alphapapillomavirus 5	Kino et al., 2000	Human	Homo sapiens	HPV82REF	AB027021
HPV83	Human papillomavirus 83	Alphapapillomavirus 3	Brown et al., 1999	Human	Homo sapiens	HPV83REF	AF151983
HPV84	Human papillomavirus 84	Alphapapillomavirus 3	Terai and Burk, 2001	Human	Homo sapiens	HPV84REF	AF293960
HPV85	Human papillomavirus 85	Alphapapillomavirus 7	Chow and Leong, 1999	Human	Homo sapiens	HPV85REF	AF131950
HPV86	Human papillomavirus 86	Alphapapillomavirus 3	Terai and Burk, 2001	Human	Homo sapiens	HPV86REF	AF349909
HPV87	Human papillomavirus 87	Alphapapillomavirus 3	Menzo et al., 2001	Human	Homo sapiens	HPV87REF	AJ400628
HPV88	Human papillomavirus 88	Gammapapillomavirus 5	Kullander et al., 2008	Human	Homo sapiens	HPV88REF	EF467176
HPV89	Human papillomavirus 89	Alphapapillomavirus 3	Terai and Burk, 2002	Human	Homo sapiens	HPV89REF	AF436128
HPV9	Human papillomavirus 9	Betapapillomavirus 2	Delius and Hofmann, 1994	Human	Homo sapiens	HPV9REF	X74464
HPV90	Human papillomavirus 90	Alphapapillomavirus 14	Terai and Burk, 2002	Human	Homo sapiens	HPV90REF	AY057438
HPV91	Human papillomavirus 91	Alphapapillomavirus 8	Terai and Burk, 2002	Human	Homo sapiens	HPV91REF	AF419318
HPV92	Human papillomavirus 92	Betapapillomavirus 4	Forslund et al., 2003	Human	Homo sapiens	HPV92REF	AF531420
HPV93	Human papillomavirus 93	Betapapillomavirus 1	Vasiljevic et al., 2007	Human	Homo sapiens	HPV93REF	AY382778
HPV94	Human papillomavirus 94	Alphapapillomavirus 2	de Villiers et al., 1997	Human	Homo sapiens	HPV94REF	AJ620211
HPV95	Human papillomavirus 95	Gammapapillomavirus 1	Egawa et al., Unpublished	Human	Homo sapiens	HPV95REF	AJ620210
HPV96	Human papillomavirus 96	Betapapillomavirus 5	Vasiljevic et al., 2007	Human	Homo sapiens	HPV96REF	AY382779
HPV97	Human papillomavirus 97	Alphapapillomavirus 7	Chen and Burk, Unpublished	Human	Homo sapiens	HPV97REF	DQ080080
HPV98	Human papillomavirus 98	Betapapillomavirus 1	de Villiers et al., 2009	Human	Homo sapiens	HPV98REF	FM955837
HPV99	Human papillomavirus 99	Betapapillomavirus 1	de Villiers et al., 2009	Human	Homo sapiens	HPV99REF	FM955838

### Sheet: Table_S2
Table S2: Median values of length (nt) for the E5 genes and random ORFs. Huber was taken as an M-estimator. A one-way ANOVA followed by a post-hoc Tukey HSD test was performed. Means labeled with the same letter are not statistically different (p < 0.005, for the same gene).
ORF	Length (nt)
Random ORF	51.31±44.96 e
E5 α	229.41±12.23 b
E5 β	143.16±3.72 c
E5 γ	276.6±1.34 a
E5 δ	153±39.20 c
E5 ε	129.28±2.49 d
E5 ζ	142.09±10.24 c
